# Phenotypic clustering reveals distinct subtypes of polycystic ovary syndrome with novel genetic associations

**DOI:** 10.1101/814210

**Authors:** Matthew Dapas, Frederick T. J. Lin, Girish N. Nadkarni, Ryan Sisk, Richard S. Legro, Margrit Urbanek, M. Geoffrey Hayes, Andrea Dunaif

## Abstract

**Background:** Polycystic ovary syndrome (PCOS) is a common, complex genetic disorder affecting up to 15% of reproductive age women worldwide, depending on the diagnostic criteria applied. These diagnostic criteria are based on expert opinion and have been the subject of considerable controversy. The phenotypic variation observed in PCOS is suggestive of an underlying genetic heterogeneity, but a recent meta-analysis of European ancestry PCOS cases found that the genetic architecture of PCOS defined by different diagnostic criteria was generally similar, suggesting that the criteria do not identify biologically distinct disease subtypes. We performed this study to test the hypothesis that there are biologically relevant subtypes of PCOS.

**Methods and Findings:** Unsupervised hierarchical cluster analysis was performed on quantitative anthropometric, reproductive, and metabolic traits in a genotyped discovery cohort of 893 PCOS cases and an ungenotyped validation cohort of 263 PCOS cases. We identified two PCOS subtypes: a “reproductive” group (21-23%) characterized by higher luteinizing hormone (LH) and sex hormone binding globulin (SHBG) levels with relatively low body mass index (BMI) and insulin levels; and a “metabolic” group (37-39%), characterized by higher BMI, glucose, and insulin levels with lower SHBG and LH levels. We performed a GWAS on the genotyped cohort, limiting the cases to either the reproductive or metabolic subtypes. We identified alleles in four novel loci that were associated with the reproductive subtype at genome-wide significance (*PRDM2/KAZN1*, P=2.2×10^-10^; *IQCA1*, P=2.8×10^-9^; *BMPR1B/UNC5C*, P=9.7×10^-9^; *CDH10,* P=1.2×10^-8^) and one locus that was significantly associated with the metabolic subtype (*KCNH7/FIGN*, P=1.0×10^-8^). We have previously reported that rare variants in *DENND1A*, a gene regulating androgen biosynthesis, were associated with PCOS quantitative traits in a family-based whole genome sequencing analysis. We classified the reproductive and metabolic subtypes in this family-based PCOS cohort and found that the subtypes tended to cluster in families and that carriers of rare *DENND1A* variants were significantly more likely to have the reproductive subtype of PCOS. Limitations of our study were that only PCOS cases of European ancestry diagnosed by NIH criteria were included, the sample sizes for the subtype GWAS were small, and the GWAS findings were not replicated.

**Conclusions:** In conclusion, we have found stable reproductive and metabolic subtypes of PCOS. Further, these subtypes were associated with novel susceptibility loci. Our results suggest that these subtypes are biologically relevant since they have distinct genetic architectures. This study demonstrates how precise phenotypic delineation can be more powerful than increases in sample size for genetic association studies.
