## Supplementary material for "Phenotypic clustering reveals distinct subtypes of polycystic ovary syndrome with novel genetic associations": Table S1

### Sheet: Quantitative Traits by Cohort 
All PCOS broken down by genotyped vs ungenotyped, cluster and assay method
	Genotyped									Ungenotyped									Genotyped vs Ungenotyped	Controls
Trait & Assay Method	N	Mean	Median	Std Dev	Min	Max	25th %	75th %	Median (25 - 75)	N	Mean	Median	Std Dev	Min	Max	25th %	75th %	Median (25 - 75)	p-value *	N	Mean	Median	Std Dev	Min	Max	25th %	75th %	Median (25 - 75)
Age (y)	893	28.3057	28	4.95762	17	43	25	32	28 (25 - 32)	263	28.2814	28	5.76485	18	44	24	33	28 (24 - 33)	0.7456	4098	42.4996	40	15.2376	18	97	30	53	40 (30 - 53)
BMI (kg/m2)	893	35.3712	35.36	9.01484	16.38	64.17	28.2	41.5	35.36 (28.2 - 41.5)	263	35.9066	35.7	9.04883	17.71	64.17	28.41	42.32	35.7 (28.41 - 42.32)	0.362	4098	27.1224	24.96	7.56362	14.04	83.94	21.9	30.3	24.96 (21.9 - 30.3)
T (ng/dL)
Method 1	620	78.021	72	28.4433	28	330	60	91	72 (60 - 91)	180	80.7111	72	34.65	32	330	61	94.5	72 (61 - 94.5)	0.7251
Method 2	273	56.4249	52	26.3101	8	182	38	69	52 (38 - 69)	83	66.8072	65	22.4219	17	141	50	80	65 (50 - 80)	<.0001
SHBG (nmol/L)
Method 1	554	65.0866	54	42.9851	8	293	34	81	54 (34 - 81)	176	63.2159	55	43.8074	13	300	34	82	55 (34 - 82)	0.5466
Method 2	40	37.225	34	22.2278	9	97	21.5	48.5	34 (21.5 - 48.5)	4	35.5	32	23.1012	13	65	17.5	53.5	32 (17.5 - 53.5)	0.8541
Method 3	26	35.0385	28	26.8469	12	145	18	41	28 (18 - 41)									( - )	-
Method 4	273	36.1832	30	23.0714	8	164	21	43	30 (21 - 43)	83	36.6627	29	26.405	7	180	22	48	29 (22 - 48)	0.9762
DHEAS (ng/mL)
Method 1	620	2291.48	2114	1128.08	321	8252	1513	2886	2114 (1513 - 2886)	180	2359.53	2189.5	1072.84	511	8092	1643.5	3004	2189.5 (1643.5 - 3004)	0.2765
Method 2	273	1706.3	1570	892.224	140	5705	1024	2250	1570 (1024 - 2250)	83	1955.07	1955	1091.11	90	5705	1040	2685	1955 (1040 - 2685)	0.0759
G0 (mg/dL)
Method 1	192	90.6406	90	9.35238	58	116	84	96	90 (84 - 96)	84	99.0238	92	25.7626	68	274	88	99.5	92 (88 - 99.5)	0.0071
Method 2	351	89.2877	88	9.83317	35	121	83	95	88 (83 - 95)	136	94.7279	89	24.1656	70	260	84	95	89 (84 - 95)	0.371
Method 3	238	84.2437	85	11.7063	44	118	77	91	85 (77 - 91)	23	82.3478	83	12.5104	49	110	72	89	83 (72 - 89)	0.3712
Method 4	112	87.3304	87	10.2618	61	120	81.5	93	87 (81.5 - 93)	20	87.1	79	25.3167	67	185	77	87.5	79 (77 - 87.5)	0.039
I0 (µU/mL)
Method 1	5	22.8	19	14.9399	12	49	15	19	19 (15 - 19)	8	32.25	21	26.2719	8	74	10.5	56.5	21 (10.5 - 56.5)	0.8248
Method 2	614	26.1678	22	15.7759	3	103	15	34	22 (15 - 34)	173	29.0347	23	19.6054	5	152	16	37	23 (16 - 37)	0.1338
Method 3	238	16.2185	13	15.7173	2	110	4	21	13 (4 - 21)	23	19.6087	13	19.0209	2	80	7	22	13 (7 - 22)	0.3461
Method 4	36	25.8889	22	16.6369	10	101	15.5	30.5	22 (15.5 - 30.5)	59	38.6271	21	75.965	9	581	15	35	21 (15 - 35)	0.8268
LH (mIU/mL)
Method 1	515	13.8427	12	9.07451	3	56	8	18	12 (8 - 18)	173	13.948	12	9.23672	3	56	7	19	12 (7 - 19)	0.9647
Method 2	73	13.7904	13	7.69991	2	44	9	17	13 (9 - 17)	7	10.8571	11	6.06709	4	21	5	15	11 (5 - 15)	0.3572
Method 3	32	11.0687	8.75	6.71856	2.8	31	6.45	14.55	8.75 (6.45 - 14.55)									( - )	-
Method 4	273	11.2234	10	6.79955	1	47	7	14	10 (7 - 14)	83	10.9819	9.8	6.18837	1	31.9	7	13.6	9.8 (7 - 13.6)	0.9533
FSH (mIU/mL)
Method 1	515	9.1534	9	2.62763	2	19	7	11	9 (7 - 11)	173	9.66474	10	3.06001	3	31	8	11	10 (8 - 11)	0.025
Method 2	73	3.9726	3	4.02162	2	37	3	4	3 (3 - 4)	7	3.71429	4	1.25357	2	5	2	5	4 (2 - 5)	0.5323
Method 3	32	2.71156	2.4	1.06681	1.4	5.27	2	3	2.4 (2 - 3)									( - )	-
Method 4	273	6.4359	6	4.41144	0.7	68	5	7	6 (5 - 7)	83	6.04217	6	1.9387	0.7	10.9	4.8	7.3	6 (4.8 - 7.3)	0.5905
*Unadjusted Kruskal-Wallis
Abbreviations used in table:
BMI, body mass index
T, testosterone
SHBG, sex hormone binding globulin
DHEAS, dehydroepiandrosterone sulfate
G0, fasting glucose
I0, fasting insulin
LH, luteinzing hormone
FSH, follicle-stimulating hormone

### Sheet: Assay Methods
Hormone	Sample Site	Assay Site	Assay methodology	Kit Name*		Normal Range		Units
						Min	Max	Units
T - Method 1	PCOS Family Study	HMC	RIA	Coat-A-Count® TKTT1, 2, 5c	DPC	15	58	ng dL-1
T - Method 2	PCOS Family Study; PPCOSI; PPCOSII	UVA	RIA	Coat-A-Count® TKTT1, 2, 5c	DPC	15	58	ng dL-1
SHBG - Method 1	PCOS Family Study	HMC	IRMA	DSL-7400a	DSL	50	100	nM
SHBG - Method 2	PCOS Family Study	HMC	IRMA	DSL-7400**,a	DSL	50	100	nM
SHBG - Method 3	PCOS Family Study	HMC	IRMA	RKSH-1b	Siemens	50	100	nM
SHBG - Method 4	PCOS Family Study; PPCOSI, PPCOSII	UVA	Immulite	LKSH-1c	DPC	50	100	nM
DHEAS - Method 1	PCOS Family Study	HMC	RIA	Coat-A-Count® DHEA-SO4; TKDS1, 2c	DPC	250	2683	ng mL-1
DHEAS - Method 2	PCOS Family Study; PPCOSII	UVA	RIA	LKDS-1c	DPC	250	2683	ng mL-1
G0 - Method 1	PCOS Family Study	HMC	GO	CX3D Analyzer	Beckman Coulter	50	100	mg dL-1
G0 - Method 2	PCOS Family Study	HMC	GO	Glucose Analyzer 2	Beckman Coulter	50	100	mg dL-1
G0 - Method 3	PPCOSI, PPCOSII	UVA	GO	GM9	Analox	50	100	mg dL-1
G0 - Method 4	PCOS Family Study	BWH	GO	Glucose Analyzer 2	Beckman	50	100	mg dL-1
I0 - Method 1	PCOS Family Study	HMC	RIA	Coat-A-Count® TKIN1,2,5,X, DPC	DPC	4	40	uIU mL-1
I0 - Method 2	PCOS Family Study	HMC	RIA	HI-14K, Linco	Linco	4	40	uIU mL-1
I0 - Method 3	PPCOSI, PPCOSII	UVA	Immulite	LKIN-1c	Siemens	4	40	uIU mL-1
I0 - Method 4	PCOS Family Study	NU	RIA	HI-14K, Linco	Linco	4	40	uIU mL-1
LH - Method 1	PCOS Family Study	HMC	Double antibody RIA	KLHD1,2c	DPC	1	15	mIU mL-1
LH - Method 2	PCOS Family Study	HMC	IRMA	DSL-4600a	DSL	1	15	mIU mL-1
LH - Method 3	PCOS Family Study	HMC	ELISA	11-LUTHUh	ALPCO	1	15	mIU mL-1
LH - Method 4	PCOS Family Study; PPCOSII	UVA	Immulite	LKLH-1c	DPC	1	15	mIU mL-1
FSH - Method 1	PCOS Family Study	HMC	Double antibody RIA	KFSD1,2c	DPC	2	15	mIU mL-1
FSH - Method 2	PCOS Family Study	HMC	IRMA	DSL-4700a	DSL	2	15	mIU mL-1
FSH - Method 3	PCOS Family Study	HMC	ELISA	11-FSHHU-E01d	ALPCO	2	15	mIU mL-1
FSH - Method 4	PCOS Family Study; PPCOSII	UVA	Immulite	LKFS-1c	DPC	2	15	mIU mL-1
* Kit used as per the manufacturer's instructions.
** Calibrated to WHO 1st International Standard #95/560
a Diagnostic Systems Laboratories, Inc. (DSL) (Webster, TX, USA) [Note: In October 2005, DSL was acquired by Beckman Coulter (Brea, CA, USA)]
b Siemens Medical Solutions USA, Inc. (Malvern, PA, USA)
c Diagnostic Products Corporation (DPC) (Los Angeles, CA, USA) [Note: In April 2006, DPC was acquired by Siemens Medical Solutions USA, Inc. (Malvern, PA, USA)]
d American Laboratory Products Company (ALPCO) (Salem, NH, USA)
Abbreviations used in table:
HMC, Pennsylvania State Milton S. Hershey Medical Center
UVA, University of Virginia
BWH, Brigham and Women's Hospital
NU, Northwestern University
T, testosterone
SHBG, sex hormone binding globulin
DHEAS, dehydroepiandrosterone sulfate
G0, fasting glucose
I0, fasting insulin
LH, luteinzing hormone
FSH, follicle-stimulating hormone
